# DNA-protein interactions in *Meloidogyne incognita*

**DOI:** 10.1101/2025.07.02.662738

**Authors:** Caroline Bournaud, Alwéna Tollec, Etienne G J Danchin, Yohann Couté, Sebastian Eves-van den Akker

## Abstract

**Background:** The root-knot nematode *Meloidogyne incognita*, is a highly destructive parasite that manipulates host plant processes through effector proteins, affecting agriculture globally. Despite advances in genomic and transcriptomic studies, the regulatory mechanisms controlling effector gene expression, especially at the chromatin level, are still poorly understood. Gene regulation studies in plant-parasitic nematodes (PPN) face several challenges, including the absence of transformation systems and technical barriers in chromatin preparation, particularly for transcription factors (TFs) expressed in secretory gland cells. Conventional methods like Chromatin Immunoprecipitation (ChIP) are limited in PPN due to low chromatin yields, the impermeability of nematode cuticles, and difficulties in producing antibodies for low-abundance TFs. These issues call for alternative approaches, such as dCas9-based CAPTURE (CRISPR Affinity Purification in siTU of Regulatory Elements) that allows studying chromatin interactions by using a catalytically inactive dCas9 protein to target specific genomic loci without relying on antibodies.

**Results:** This study presents an optimized *in vitro* dCas9-based CAPTURE for *M. incognita* that addresses key challenges in chromatin extraction and stability. The protocol focuses on the promoter region of the effector gene *6F06*, a critical gene for parasitism. Several optimizations were made, including improvements in nematode disruption, chromatin extraction, and protein-DNA complex stability. This method successfully isolated chromatin-protein complexes and identified four putative chromatin-associated proteins, including BANF1, linked to chromatin remodelling complexes like SWI/SNF.

**Conclusion:** The optimized *in vitro* dCas9-based CAPTURE protocol offers a new tool for investigating chromatin dynamics and regulatory proteins in non-transformable nematodes. This method expands the scope of effector gene regulation research and provides new insights into parasitism in *M. incognita*. Future research will aim to validate these regulatory proteins and extend the method to other effector loci, potentially guiding the development of novel nematode control strategies.
