## Supplementary Tables for "DNA-protein interactions in *Meloidogyne incognita*"

### Sheet: Suppl. Table S1
single guide RNA	sequence (5'-3')	Final sgRNA Sequence (modification : 2’-O-methyl and phosphorothioate modifications at the first three 5’ and 3’ terminal RNA residue)
6F06-sg1	ATTCACGTGTGGATTTTAAGTGG	mA*mU*mU*rCrArCrGrUrGrUrGrGrArUrUrUrUrArArGrGrUr UrUrUrArGrArGrCrUrArGrArArArUrArGrCrArArGrUrUrAr ArArArUrArArGrGrCrUrArGrUrCrCrGrUrUrArUrCrArArCr UrUrGrArArArArArGrUrGrGrCrArCrCrGrArGrUrCrGrGrUr GrCrU*mU*mU*mU
6F06-sg2	AGAAAATTAGAATTCACGTGTGG	mA*mG*mA*rArArArUrUrArGrArArUrUrCrArCrGrUrGrGrUr UrUrUrArGrArGrCrUrArGrArArArUrArGrCrArArGrUrUrAr ArArArUrArArGrGrCrUrArGrUrCrCrGrUrUrArUrCrArArCr UrUrGrArArArArArGrUrGrGrCrArCrCrGrArGrUrCrGrGrUr GrCrU*mU*mU*mU

### Sheet: Suppl. Table S2
primer	sequence (5' - 3')	Tm	Length	target
CB-1-Fwd	CCTGCTTAGAGGATAAGACTG	52	21	6F06
CB-2-Rev	TGTCTCTTTACGATCCTCGG	54	21	6F06
CB-3-Fwd	TCTCTTCTCTTATCACTTCCCAACA	56	25	6F06
CB-4-Rev	CTTCGGCTGGGAATGTTACT	55	20	6F06
CB-11-Fwd	TGACTCTGGAGATGGTGTTACG	60	22	actin
CB-12-Rev	ATCTCACGTTCGGCGGTTG	60	19	actin

### Sheet: Suppl. Table S3
accession	mol. weight (Da)	Identified peptides	coverage (%)	WSC +RNP / WSC -RNP	-RNP				+RNP
					Pep	SC	SSC	WSC	Pep	SC	SSC	WSC
Minc3s00047g02560	64086	6	11.5	+RNP only					6	7	7	7
Minc04351	137944	6	5.09	+RNP only					6	6	6	6		Pep	peptides
Minc10931a	19206	5	20.48	+RNP only					5	6	2	4.67		SC	spectral counts
Minc16976	10058	3	29.21	+RNP only					3	4	4	4		SSC	specific spectral counts
Minc3s00217g07799	42569	4	11.14	+RNP only					4	4	4	4		WSC	weighted spectral counts
Minc3s00809g17628	21502	3	17.14	+RNP only					3	4	2	3.33
Minc00735	18419	3	22.93	+RNP only					3	3	3	3			Enriched in +RNP compared to -NRP (identified only in +RNP or enriched at least 5 times in +NRP on the basis of WSC, and WSC ≥ 3)
Minc06447	78121	3	4.3	+RNP only					3	3	3	3
Minc06474	166824	3	2.1	+RNP only					3	3	3	3
Minc3s00014g00912	15316	3	20.9	+RNP only					3	3	3	3
Minc3s00405g11762	74426	1	1.08	+RNP only					1	3	3	3
Minc3s01655g25377	69066	3	5.4	+RNP only					3	3	3	3
Minc03881a	32143	11	30.66	7	2	2	2	2	10	14	14	14
Minc3s00338g10495	31930	10	34.27	6.5	2	2	2	2	10	13	13	13
Minc04013	20655	3	18.78	5	1	1	1	1	3	5	5	5
Minc12537	15175	4	35.61	5	1	1	1	1	4	5	5	5
Minc3s00413g11906	21233	4	20.31	5	1	1	1	1	4	5	5	5
Minc3s00349g10759	19202	5	20.48	+RNP only					5	5	1	2.33
Minc00763	17091	2	10.6	+RNP only					2	2	2	2
Minc01074	5419	1	14.89	+RNP only					1	2	2	2
Minc02762a	88233	2	2.31	+RNP only					2	2	2	2
Minc02944	70772	1	1.29	+RNP only					1	2	2	2
Minc09224	49729	2	5.16	+RNP only					2	2	2	2
Minc10127a	54157	1	3.79	+RNP only					1	2	2	2
Minc10650	17729	1	4.17	+RNP only					1	2	2	2
Minc12418	22340	1	6.88	+RNP only					1	2	2	2
Minc12483a	40340	2	5.83	+RNP only					2	2	2	2
Minc12593	9510	2	31.46	+RNP only					2	2	2	2
Minc12893	17857	1	8.97	+RNP only					1	2	2	2
Minc13416	90696	1	0.9	+RNP only					1	2	2	2
Minc14207	29572	2	6.67	+RNP only					2	2	2	2
Minc17054	12723	1	10.62	+RNP only					1	2	2	2
Minc17238	11387	2	19	+RNP only					2	2	2	2
Minc18198	40631	2	3.58	+RNP only					2	2	2	2
Minc3s00139g05824	21983	2	15.27	+RNP only					2	2	2	2
Minc3s00754g16917	25080	2	12	+RNP only					2	2	2	2
Minc3s00857g18149	75180	1	1.23	+RNP only					1	2	2	2
Minc3s01253g22115	21498	3	17.14	+RNP only					3	3	1	1.67
Minc3s00065g03258	19759	2	13.33	+RNP only					2	2	1	1.5
Minc3s01659g25414	20174	2	13.11	+RNP only					2	2	1	1.5
Minc_v4_shac_contig_64g0400621	33276	1	2.49	+RNP only					1	1	1	1
Minc00172a	17328	1	10.46	+RNP only					1	1	1	1
Minc00400	159077	1	0.95	+RNP only					1	1	1	1
Minc00512a	34820	1	3.83	+RNP only					1	1	1	1
Minc00721	35163	1	3.32	+RNP only					1	1	1	1
Minc00885	18311	1	15.19	+RNP only					1	1	1	1
Minc00916	98085	1	1.37	+RNP only					1	1	1	1
Minc00987	38790	1	4.96	+RNP only					1	1	1	1
Minc01077	33351	1	3.77	+RNP only					1	1	1	1
Minc01593a	69217	1	2.08	+RNP only					1	1	1	1
Minc02500	15939	1	8.89	+RNP only					1	1	1	1
Minc02588	38258	1	2.67	+RNP only					1	1	1	1
Minc03043	20760	1	6.67	+RNP only					1	1	1	1
Minc04719	14328	1	8.2	+RNP only					1	1	1	1
Minc05794	32572	1	4.48	+RNP only					1	1	1	1
Minc06213	23511	1	5.26	+RNP only					1	1	1	1
Minc06535	18067	1	4.85	+RNP only					1	1	1	1
Minc06950	46597	1	2.11	+RNP only					1	1	1	1
Minc07394	107405	1	1.25	+RNP only					1	1	1	1
Minc08467	20526	1	5.14	+RNP only					1	1	1	1
Minc08468	16927	1	11.92	+RNP only					1	1	1	1
Minc08497	37369	1	3.47	+RNP only					1	1	1	1
Minc09547	37633	1	2.52	+RNP only					1	1	1	1
Minc09871	24704	1	5.63	+RNP only					1	1	1	1
Minc09997	17199	1	6.92	+RNP only					1	1	1	1
Minc10497	49690	1	2.67	+RNP only					1	1	1	1
Minc10921	33617	1	4	+RNP only					1	1	1	1
Minc10963a	36602	1	2.05	+RNP only					1	1	1	1
Minc11536	24317	1	3.43	+RNP only					1	1	1	1
Minc11558	20711	1	5.91	+RNP only					1	1	1	1
Minc12006	55923	1	1.43	+RNP only					1	1	1	1
Minc13308	102065	1	1.01	+RNP only					1	1	1	1
Minc13742	11553	1	13.56	+RNP only					1	1	1	1
Minc14233	75135	1	1.77	+RNP only					1	1	1	1
Minc14309	29673	1	3.59	+RNP only					1	1	1	1
Minc14493	36063	1	4.29	+RNP only					1	1	1	1
Minc16194	48731	1	2.36	+RNP only					1	1	1	1
Minc16629	16228	1	6.9	+RNP only					1	1	1	1
Minc16667a	18271	1	7.07	+RNP only					1	1	1	1
Minc17449	31570	1	5.04	+RNP only					1	1	1	1
Minc17603a	18052	1	6.79	+RNP only					1	1	1	1
Minc17625a	59361	1	3.06	+RNP only					1	1	1	1
Minc17651	38425	1	2.81	+RNP only					1	1	1	1
Minc18053	16936	1	5.48	+RNP only					1	1	1	1
Minc18192	36422	1	3.23	+RNP only					1	1	1	1
Minc18397	10265	1	11.11	+RNP only					1	1	1	1
Minc18503a	16364	1	6.25	+RNP only					1	1	1	1
Minc3s00008g00531	29909	1	4.2	+RNP only					1	1	1	1
Minc3s00011g00760	34507	1	3.15	+RNP only					1	1	1	1
Minc3s00067g03371	12927	1	9.91	+RNP only					1	1	1	1
Minc3s00080g03857	21345	1	6.04	+RNP only					1	1	1	1
Minc3s00169g06636	30903	1	4.86	+RNP only					1	1	1	1
Minc3s00221g07898	58954	1	2.13	+RNP only					1	1	1	1
Minc3s00265g08957	13330	1	5.98	+RNP only					1	1	1	1
Minc3s00301g09718	25281	1	4.19	+RNP only					1	1	1	1
Minc3s00308g09871	40974	1	2.54	+RNP only					1	1	1	1
Minc3s00312g09954	48341	1	1.8	+RNP only					1	1	1	1
Minc3s00318g10088	102841	1	0.78	+RNP only					1	1	1	1
Minc3s00320g10128	51632	1	2.01	+RNP only					1	1	1	1
Minc3s00407g11798	26991	1	3.12	+RNP only					1	1	1	1
Minc3s00805g17578	198358	1	0.94	+RNP only					1	1	1	1
Minc3s00809g17627	24403	1	4.46	+RNP only					1	1	1	1
Minc3s00809g17632	15764	1	7.81	+RNP only					1	1	1	1
Minc3s01037g20080	43065	1	5.74	+RNP only					1	1	1	1
Minc3s01197g21628	22398	1	4.62	+RNP only					1	1	1	1
Minc3s01305g22621	40288	1	3.13	+RNP only					1	1	1	1
Minc3s01319g22737	22399	1	6.88	+RNP only					1	1	1	1
Minc3s01439g23831	16901	1	5.19	+RNP only					1	1	1	1
Minc3s01697g25690	27354	1	7	+RNP only					1	1	1	1
Minc3s02033g27886	9641	1	15.12	+RNP only					1	1	1	1
Minc3s07651g41360	38026	1	2.99	+RNP only					1	1	1	1
Minc3s00197g07301	222602	3	1.19	33.6667	2	2	0	0.03	2	2	1	1.01
Minc03717	636196	4	0.85	4	1	1	1	1	4	4	4	4
Minc3s00023g01448	71065	4	8.88	4	1	1	1	1	4	4	4	4
Minc07126	14464	2	16.79	3	1	1	1	1	2	3	3	3
Minc17374	16186	3	17.52	3	1	1	1	1	3	3	3	3
Minc06732c	31716	6	20.43	2.9	3	3	1	2.5	6	9	2	7.25
Minc3s02056g28007	41282	8	22.37	2.66667	3	3	3	3	6	8	8	8
Minc05461	12734	1	9.82	2.5	1	2	2	2	1	5	5	5
Minc11285	35247	4	9.18	2.5	2	2	2	2	4	5	5	5
Minc08712	13654	9	58.87	2.16667	6	6	6	6	9	13	13	13
Minc08083	99264	21	22.39	2.14151	10	11	7	10.6	20	24	11	22.7
dCas9	158104	94	38.88	2.01667	62	120	120	120	89	242	242	242
Minc_v4_shac_contig_7g0067931	6196	1	16.98	2	1	1	1	1	1	2	2	2
Minc00140a	50188	2	6.68	2	1	1	1	1	2	2	2	2
Minc00713	31063	3	10.04	2	2	2	2	2	3	4	4	4
Minc03067	19803	2	13.71	2	1	1	1	1	2	2	2	2
Minc03134b	36905	2	5.25	2	1	1	1	1	2	2	2	2
Minc04966	34310	3	12.17	2	1	1	1	1	2	2	2	2
Minc05057a	26041	2	9.62	2	1	1	1	1	2	2	2	2
Minc05382	14712	2	10.4	2	1	1	1	1	2	2	2	2
Minc07565	28675	2	7.94	2	1	1	1	1	2	2	2	2
Minc07580a	55950	2	3.53	2	1	1	1	1	2	2	2	2
Minc09803a	72876	4	5.47	2	2	2	2	2	3	4	4	4
Minc10006a	34151	2	27.54	2	1	1	1	1	2	2	2	2
Minc10680	25021	2	7.93	2	1	1	1	1	1	2	2	2
Minc13800	54792	3	7.31	2	1	1	1	1	2	2	2	2
Minc14186a	51295	2	4.71	2	1	1	1	1	2	2	2	2
Minc14831	29766	3	7.95	2	1	1	1	1	2	2	2	2
Minc15054	116037	2	2.49	2	1	1	1	1	2	2	2	2
Minc3s00342g10585	24066	2	11.48	2	1	1	1	1	2	2	2	2
Minc3s00624g15258	53357	23	45.64	2	15	16	16	16	22	32	32	32
Minc3s01413g23617	41657	60	93.03	1.95181	35	83	83	83	59	162	162	162
Minc06691a	226891	46	21.22	1.76171	21	25	23	24.97	39	44	43	43.99
Minc3s00142g05894	13472	2	12.6	1.75	2	4	4	4	2	7	7	7
Minc3s00142g05895	15400	3	19.85	1.75	3	4	4	4	3	7	7	7
Minc03434	25164	16	48.79	1.66667	11	15	15	15	15	25	25	25
Minc_v4_shac_contig_44g0319961	70917	12	18.6	1.64286	5	5	1	1.4	11	14	1	2.3
Minc_v4_shac_contig_13g0128501	43149	3	6.97	1.5	2	2	2	2	3	3	3	3
Minc3s00468g12845	115481	10	11.7	1.5	6	8	8	8	10	12	12	12
Minc06773a	41719	70	93.07	1.47557	43	254	32	245.35	64	375	42	362.03
Minc3s01644g25306	64785	13	23.89	1.3	8	10	10	10	11	13	13	13
Minc06814	49352	5	10.99	1.25	3	4	4	4	4	5	5	5
Minc08711	11369	4	42.72	1.2	3	5	5	5	4	6	6	6
Minc06732b	31416	6	19.27	1.16667	3	3	1	1.5	5	7	0	1.75
Minc00872	27993	2	5.7	1	1	1	1	1	1	1	1	1
Minc02380	40500	2	8.06	1	1	1	1	1	1	1	1	1
Minc04409	55721	1	2.72	1	1	1	1	1	1	1	1	1
Minc05172	14914	2	17.65	1	1	2	2	2	2	2	2	2
Minc05373	24615	2	13.24	1	1	1	1	1	1	1	1	1
Minc06261	16080	2	15.69	1	2	2	1	1.5	2	2	1	1.5
Minc07272	42092	1	2.7	1	1	1	1	1	1	1	1	1
Minc07698	6680	1	16.07	1	1	1	1	1	1	1	1	1
Minc08419	72621	1	1.11	1	1	1	1	1	1	1	1	1
Minc09778	28599	2	8.33	1	2	2	2	2	2	2	2	2
Minc09857	65512	1	2.01	1	1	1	1	1	1	1	1	1
Minc09886a	12348	2	20.51	1	2	2	1	1.5	2	2	1	1.5
Minc12783	17977	3	20.27	1	2	3	3	3	3	3	3	3
Minc15983b	5340	1	19.15	1	1	1	1	1	1	1	1	1
Minc16366	37816	1	2.56	1	1	1	1	1	1	1	1	1
Minc17857	81955	1	1.15	1	1	1	1	1	1	1	1	1
Minc3s00070g03477	32017	1	4.07	1	1	1	1	1	1	1	1	1
Minc3s00128g05486	28585	2	7.31	1	2	2	2	2	2	2	2	2
Minc3s00135g05698	15830	3	21.9	1	2	2	2	2	2	2	2	2
Minc3s00961g19320	13815	1	9.09	1	1	1	1	1	1	1	1	1
Minc3s01213g21773	15850	2	16.67	1	1	1	1	1	1	1	1	1
Minc3s02896g31998	22136	1	6.57	1	1	1	1	1	1	1	1	1
Minc04648a	9765	4	42.35	0.857143	3	7	7	7	2	6	6	6
Minc11713	13675	3	21.49	0.75	2	4	4	4	3	3	3	3
Minc3s00025g01635	80962	1	0.99	0.666667	1	3	3	3	1	2	2	2
Minc01557	20527	1	4.57	0.5	1	2	2	2	1	1	1	1
Minc10500	228575	1	0.35	0.5	1	2	2	2	1	1	1	1
Minc3s01642g25289	18091	2	12.88	0.5	2	2	2	2	1	1	1	1
Minc03829a	74726	1	1.78	-RNP only	1	1	1	1
Minc05743	34772	1	2.52	-RNP only	1	1	1	1
Minc07697 (Minc3s00014g00914)	120961	1	0.96	-RNP only	1	1	1	1
Minc10542	20162	2	13.48	-RNP only	2	2	2	2
Minc3s00019g01248	14674	1	8.26	-RNP only	1	1	1	1
Minc3s00044g02435	33264	1	2.76	-RNP only	1	1	1	1
Minc3s00696g16221	223852	1	0.36	-RNP only	1	1	1	1
Minc3s00809g17630	17807	1	8.84	-RNP only	1	1	1	1
Minc3s00904g18711	34708	1	4.01	-RNP only	1	1	1	1
Minc3s01082g20537	20136	1	6.74	-RNP only	1	1	1	1

### Sheet: Supp. Table S4
ChIP Prey	gene hit	description	uniprot	interproscan	superfamily	paralogues	MF	BP	CC	expression cluster (Da Rocha, Bournaud et al. 2021)	Protein sequence
Prey 1	Minc10931a	SHSP domain-containing protein	A0A914L972	IPR008978	HSP20-like chaperones	3	unfolded protein binding (GO:0051082)	protein refolding (GO:0042026); response to heat (GO:0009408)	nucleus (GO:0005634)	no cluster (down reg° at ppJ2)	>Minc3s00349g10759 peptide: Minc3s00349g10759 pep:protein_coding MLNIPSFTSTRSMVPWAGHRRHWMTDPLEQMDRWMQSVDRYFDDRVGFQMRDHAAQMKIE PNGDFTYKVDASGFRPEELKVEVHGNEVVISGDHREENQGESVHRQFVRRVYIPEGVKQE TVKCEMDNAGRLCVTAHRDVEGKRNIPIDFKPANATATTGEQPKTK
Prey 2	Minc3s00047g02560	K homology domain-containing protein	A0A914KPE9	IPR004087	Eukaryotic type KH-domain (KH-domain type I) (SSF54791)	1	Nucleic acid binding (GO:0003676)	regulation of DNA-templated transcription (GO:0006355)	nucleus (GO:0005634)	no cluster (down reg° at ppJ2)	>Minc3s00047g02560 peptide: Minc3s00047g02560 pep:protein_coding MKDTQNNQLADSEINTALLRAKKLAATDGGHKRTNSDDLNFLPTKREKLNGTEDMAGMGM GPPVSETLVDAVDIPESQVGLVIGRGGEQIQLIQQQSGCRVQMAGESGNAGYRQCTLQGP RQCIDRAKALIHDVLERSARGGLGVQNGNMATVELSIPGGKCGLIIGKNGETIKGLQEQV GVKMMLIQDNHQVTMGNKPLRISGVPEKVEHAKRIIESLLAGDASTQPNLSQALRAANGP KSIGEVIVPRSSVGVIIGKGGDTIKRLAAETGAKIQFKPDDPSLQERCAVIQGTPEQISR ATQLISDLVTRSGSGSQQQETFYMHVPAN…
Prey 3	Minc16976	Barrier to autointegration	A0A914NCR7	IPR004122	Barrier-to-autointegration factor, BAF (SSF47798)	1	DNA binding (GO:0003677)	x	nucleus (GO:0005634)	no cluster (down reg° at ppJ2)	>Minc3s00046g02521 peptide: Minc3s00046g02521 pep:protein_coding MSTSVKHRDFVAEPMGDKEVTTVAGIGPVYGKKLEEKGFDKAYILFGQFLLLRKDKDLFV EWLKEEVGASQHHATACFNCLDEWAGQHI
